# Challenges in identifying mRNA transcript starts and ends from long-read sequencing data

**DOI:** 10.1101/2023.07.26.550536

**Authors:** Ezequiel Calvo-Roitberg, Rachel F. Daniels, Athma A. Pai

## Abstract

Long-read sequencing (LRS) technologies have the potential to revolutionize scientific discoveries in RNA biology, especially by enabling the comprehensive identification and quantification of full length mRNA isoforms. However, inherently high error rates make the analysis of long-read sequencing data challenging. While these error rates have been characterized for sequence and splice site identification, it is still unclear how accurately LRS reads represent transcript start and end sites. Here, we systematically assess the variability and accuracy of mRNA terminal ends identified by LRS reads across multiple sequencing platforms. We find substantial inconsistencies in both the start and end coordinates of LRS reads spanning a gene, such that LRS reads often fail to accurately recapitulate annotated or empirically derived terminal ends of mRNA molecules. To address this challenge, we introduce an approach to condition reads based on empirically derived terminal ends and identified a subset of reads that are more likely to represent full-length transcripts. Our approach can improve transcriptome analyses by enhancing the fidelity of transcript terminal end identification, but may result in lower power to quantify genes or discover novel isoforms. Thus, it is necessary to be cautious when selecting sequencing approaches and/or interpreting data from long-read RNA sequencing.
