## Supplementary Table 1 for "Challenges in identifying mRNA transcript starts and ends from long-read sequencing data"

### Sheet: Sheet1
Accession	Source	Cell type	Preparation method	Number of reads	Average read length (nt)
SGNex_A549_directcDNA_replicate1_run3	The Singapore Nanopore-Expression Project	A549	directdDNA (ONT)	2138637	1744.91
SGNex_A549_directcDNA_replicate2_run1	The Singapore Nanopore-Expression Project	A549	directdDNA (ONT)	246339	1579.89
SGNex_A549_directcDNA_replicate3_run1	The Singapore Nanopore-Expression Project	A549	directdDNA (ONT)	74964	1513.01
SGNex_A549_directcDNA_replicate3_run2	The Singapore Nanopore-Expression Project	A549	directdDNA (ONT)	1881992	1710.24
SGNex_A549_directcDNA_replicate5_run3	The Singapore Nanopore-Expression Project	A549	directdDNA (ONT)	1158919	1140.93
SGNex_Hct116_directcDNA_replicate1_run4	The Singapore Nanopore-Expression Project	Hct116	directdDNA (ONT)	291204	2090.28
SGNex_Hct116_directcDNA_replicate1_run5	The Singapore Nanopore-Expression Project	Hct116	directdDNA (ONT)	495056	1360.17
SGNex_Hct116_directcDNA_replicate3_run2	The Singapore Nanopore-Expression Project	Hct116	directdDNA (ONT)	6952609	1370.62
SGNex_Hct116_directcDNA_replicate4_run1	The Singapore Nanopore-Expression Project	Hct116	directdDNA (ONT)	7656893	1327.9
SGNex_Hct116_directcDNA_replicate5_run1	The Singapore Nanopore-Expression Project	Hct116	directdDNA (ONT)	6883525	1382.23
SGNex_HepG2_directcDNA_replicate1_run1	The Singapore Nanopore-Expression Project	HepG2	directdDNA (ONT)	583421	2088.48
SGNex_HepG2_directcDNA_replicate1_run2	The Singapore Nanopore-Expression Project	HepG2	directdDNA (ONT)	1020612	1975.03
SGNex_HepG2_directcDNA_replicate4_run1	The Singapore Nanopore-Expression Project	HepG2	directdDNA (ONT)	140693	1621.01
SGNex_HepG2_directcDNA_replicate4_run2	The Singapore Nanopore-Expression Project	HepG2	directdDNA (ONT)	611543	2478.31
SGNex_HepG2_directcDNA_replicate5_run3	The Singapore Nanopore-Expression Project	HepG2	directdDNA (ONT)	1192029	1460.74
SGNex_K562_directcDNA_replicate1_run2	The Singapore Nanopore-Expression Project	K562	directdDNA (ONT)	2308149	1736.86
SGNex_K562_directcDNA_replicate2_run1	The Singapore Nanopore-Expression Project	K562	directdDNA (ONT)	326683	1851.55
SGNex_K562_directcDNA_replicate2_run2	The Singapore Nanopore-Expression Project	K562	directdDNA (ONT)	280202	1511.43
SGNex_K562_directcDNA_replicate3_run1	The Singapore Nanopore-Expression Project	K562	directdDNA (ONT)	453065	1275.11
SGNex_K562_directcDNA_replicate4_run2	The Singapore Nanopore-Expression Project	K562	directdDNA (ONT)	1920905	1281.75
SGNex_MCF7_directcDNA_replicate1_run2	The Singapore Nanopore-Expression Project	MCF7	directdDNA (ONT)	833885	1907.85
SGNex_MCF7_directcDNA_replicate3_run3	The Singapore Nanopore-Expression Project	MCF7	directdDNA (ONT)	1830363	1024.01
SGNex_MCF7_directcDNA_replicate4_run2	The Singapore Nanopore-Expression Project	MCF7	directdDNA (ONT)	4948000	1553.74
SGNex_A549_directRNA_replicate4_run1	The Singapore Nanopore-Expression Project	A549	directRNA (ONT)	4731906	1292.51
SGNex_A549_directRNA_replicate5_run1	The Singapore Nanopore-Expression Project	A549	directRNA (ONT)	1936853	1078.61
SGNex_Hct116_directRNA_replicate1_run2	The Singapore Nanopore-Expression Project	Hct116	directRNA (ONT)	802076	1112.15
SGNex_Hct116_directRNA_replicate1_run3	The Singapore Nanopore-Expression Project	Hct116	directRNA (ONT)	1183818	1026.05
SGNex_Hct116_directRNA_replicate2_run1	The Singapore Nanopore-Expression Project	Hct116	directRNA (ONT)	191639	932.86
SGNex_Hct116_directRNA_replicate2_run2	The Singapore Nanopore-Expression Project	Hct116	directRNA (ONT)	25333	947.614
SGNex_Hct116_directRNA_replicate2_run3	The Singapore Nanopore-Expression Project	Hct116	directRNA (ONT)	340483	970.791
SGNex_Hct116_directRNA_replicate2_run4	The Singapore Nanopore-Expression Project	Hct116	directRNA (ONT)	202247	723.409
SGNex_Hct116_directRNA_replicate2_run5	The Singapore Nanopore-Expression Project	Hct116	directRNA (ONT)	164371	916.371
SGNex_Hct116_directRNA_replicate2_run6	The Singapore Nanopore-Expression Project	Hct116	directRNA (ONT)	374321	726.104
SGNex_Hct116_directRNA_replicate3_run1	The Singapore Nanopore-Expression Project	Hct116	directRNA (ONT)	1250343	1197.46
SGNex_Hct116_directRNA_replicate3_run4	The Singapore Nanopore-Expression Project	Hct116	directRNA (ONT)	1185183	1025.49
SGNex_Hct116_directRNA_replicate4_run3	The Singapore Nanopore-Expression Project	Hct116	directRNA (ONT)	1896643	1139.53
SGNex_HepG2_directRNA_replicate2_run1	The Singapore Nanopore-Expression Project	HepG2	directRNA (ONT)	213213	1116.73
SGNex_HepG2_directRNA_replicate3_run1	The Singapore Nanopore-Expression Project	HepG2	directRNA (ONT)	135998	1134.54
SGNex_HepG2_directRNA_replicate5_run1	The Singapore Nanopore-Expression Project	HepG2	directRNA (ONT)	7861846	1289.87
SGNex_HepG2_directRNA_replicate5_run2	The Singapore Nanopore-Expression Project	HepG2	directRNA (ONT)	2034740	1223.96
SGNex_HepG2_directRNA_replicate6_run1	The Singapore Nanopore-Expression Project	HepG2	directRNA (ONT)	1660793	1296.4
SGNex_K562_directRNA_replicate4_run1	The Singapore Nanopore-Expression Project	K562	directRNA (ONT)	1165566	900.08
SGNex_K562_directRNA_replicate5_run1	The Singapore Nanopore-Expression Project	K562	directRNA (ONT)	1073847	902.854
SGNex_K562_directRNA_replicate6_run1	The Singapore Nanopore-Expression Project	K562	directRNA (ONT)	1624792	809.738
SGNex_MCF7_directRNA_replicate2_run2	The Singapore Nanopore-Expression Project	MCF7	directRNA (ONT)	443509	1229.77
SGNex_MCF7_directRNA_replicate3_run1	The Singapore Nanopore-Expression Project	MCF7	directRNA (ONT)	1674886	779.757
SGNex_MCF7_directRNA_replicate4_run1	The Singapore Nanopore-Expression Project	MCF7	directRNA (ONT)	1380103	1085.48
ENCFF337VWR	ENCODE	HCT116	Iso-Seq (PacBio)	1513174	2125.98
ENCFF483HTA	ENCODE	HepG2	Iso-Seq (PacBio)	2688197	2376.96
ENCFF694INI	ENCODE	K562	Iso-Seq (PacBio)	639745	1600.93
ENCFF887DGG	ENCODE	MCF-7	Iso-Seq (PacBio)	1832333	1982.89
ENCFF427JDY	ENCODE	HepG2	Iso-Seq (PacBio)	668990	1242.25
ENCFF589SMB	ENCODE	HepG2	Iso-Seq (PacBio)	1171260	1336.18
ENCFF696GDL	ENCODE	K562	Iso-Seq (PacBio)	2103285	2050.64
ENCFF429VVB	ENCODE	K562	Iso-Seq (PacBio)	2857485	2078.32
ENCFF634YSN	ENCODE	K562	Iso-Seq (PacBio)	2982410	1838.58
ENCFF763VZC	ENCODE	K562	Iso-Seq (PacBio)	1371010	1463.04
GSM4190169	GEO	K562	TIF-Seq2	3695520	NA
GSM4190171	GEO	K562	TIF-Seq2	5135829	NA
